# Polycomb group proteins protect latent Kaposi sarcoma-associated herpesvirus from episome clearance and HUSH-dependent chromatin silencing

**DOI:** 10.1101/2025.02.10.637455

**Authors:** Simon Weissmann, Alexis Robitaille, Thomas Günther, Marion Ziegler, Adam Grundhoff

## Abstract

Kaposi sarcoma-associated herpesvirus (KSHV) is the causative agent of a number of human neoplasms. KSHV causes lifelong chronic infections by establishing persistent reservoirs of latently infected cells in which the viral double-stranded DNA genome is present in the form of an extrachromosomal episome. Polycomb group protein (PcG) mediated gene repression is detected early after entry of the CpG-rich and epigenetically naïve viral DNA into the host nucleus. Here we show that the establishment and maintenance of KSHV latency is strongly influenced by Polycomb Repressive Complexes 1 and 2 (PRC1, and PRC2, respectively). Using a series of genetic deletion models, we dissect the functional interdependence of PRC1 and PRC2 on KSHV and identify KSHV episomes as a prime target for independent as well as collaborative *de novo* PRC recruitment. Loss of PRC function leads to a severely altered chromatin state on KSHV and we show that PRC mediated gene repression is not only preventing transcription of viral genomes but also protects KSHV episomes from detection by the human silencing hub (HUSH). Furthermore, we demonstrate that PRC complexes play an important role in ensuring episomal maintenance in dividing cells. Taken together, our results show that absence of PRC complexes creates a metastable state of KSHV latency and suggest early chromatinization as an integral step for KSHV latency establishment.
