## Supplemental Table S1 for "Polycomb group proteins protect latent Kaposi sarcoma-associated herpesvirus from episome clearance and HUSH-dependent chromatin silencing"

### Sheet: Oligos for gRNAs
hsSUZ12_gRNA1_UP	caccGCAGGATATTCATCGCCAACC
hsSUZ12_gRNA1_DOWN	aaacGGTTGGCGATGAATATCCTGC
hsSUZ12_gRNA2_UP	caccGTGAACCTAGTAACAGCCATA
hsSUZ12_gRNA2_DOWN	aaacTATGGCTGTTACTAGGTTCAC
hsRING1_gRNA3_UP	caccgTAAGATCTATCCTAGCCGGG
hsRING1_gRNA3_DOWN	aaacCCCGGCTAGGATAGATCTTAc
hsRING1_gRNA4_UP	caccGTGTGAGGCGGCCGATACCA
hsRING1_gRNA4_DOWN	aaacTGGTATCGGCCGCCTCACAC
hsRNF2_gRNA3_UP	caccgTGCATGATTACCTTTCGTGC
hsRNF2_gRNA3_DOWN	aaacGCACGAAAGGTAATCATGCAc
hsRNF2_gRNA4_UP	caccgAATTAGCTGTGAGTTGACAA
hsRNF2_gRNA4_DOWN	aaacTTGTCAACTCACAGCTAATTc
hsKDM2B_gRNA1-UP	caccGCGGCAAGCGACTTACCCACT
hsKDM2B_gRNA1-DOWN	aaacAGTGGGTAAGTCGCTTGCCGC
hsKDM2B_gRNA2-UP	caccGCGTATTTACATACTTATCCT
hsKDM2B_gRNA2-DOWN	aaacAGGATAAGTATGTAAATACGC
hsTASOR_gRNA1_UP	caccgTGACGTGTTGACAGGTCAGG
hsTASOR_gRNA1_DOWN	aaacCCTGACCTGTCAACACGTCAc
hsTASOR_gRNA2_UP	caccgCCAACTCGCATCCGTCGGCTGAC
hsTASOR_gRNA2_DOWN	aaacGTCAGCCGACGGATGCGAGTTGGc

### Sheet: Oligos for KO detection PCR
PCR_gRNA_hsSuz12_S1_F	TGACCCCAGGTCTTCTGACT
PCR_gRNA_hsSuz12_S1_R	TCACAAAGCAGAAAAGCCGTT
PCR_gRNA_hsSuz12_S2_F	TTTCCCGTCCCTTGCAGTTT
PCR_gRNA_hsSuz12_S2_R	CAGACCACATGTTTCCAATTTTGC
hsKDM2B_Screening-F1	GTCTGTTGTCCCACGTTCCA
hsKDM2B_Screening-R1	CTGGCCTCTCACCAAAGGTC
hsRing1_Screening_F1	CAGACCCCAACTTTGATGCC
hsRing1_Screening_R1	TCACCAGAGTCTTCCGAACC
hsRNF2_Screening_F1	GGGGTGGTGAGGATGAATGT
hsRNF2_Screening_R1	CCAGACTAATTTCCCACTAGTAAG
Tasor_delta_PCR_F	GTTAGGACTGACTGGTGGCAA
Tasor_delta_PCR_R	CAAGAGGCTGCCAGGTCG

### Sheet: Primers qPCR
Primer name	Sequence	Assay
ORF23_Fw	acacgacacgatgttttcca	ChIP-qPCR, RT-qPCR, Episome quantification
ORF23_Rv	tcatggagcgtgctaacaac	ChIP-qPCR, RT-qPCR, Episome quantification
ORF25-Fw	ggtccaccccttctttgatt	ChIP-qPCR, RT-qPCR
ORF25-Rv	gcgagcggttgtggtatatt	ChIP-qPCR, RT-qPCR
ORF75proFw	AGCGAGCACCGTCTGTATTT	ChIP-qPCR
ORF75proRv	GCACCGGAGGCTACTATCTG	ChIP-qPCR
TR-Fw	TGTGTGTGAGCCTGTTTG	ChIP-qPCR
TR-Rv	TGTTCACGTAGTGTCCAG	ChIP-qPCR
hsPAX7_prom_F	TTCCCTGACAGTTTCTCGGC	ChIP-qPCR
hsPAX7_prom_R	GGACTGGAAGACCAATCCCG	ChIP-qPCR
hsHOXB8_F	AGGCACGCTGTTAATTTCGC	ChIP-qPCR
hsHOXB8_R	TTTTTCCGAAGCGACCCTGA	ChIP-qPCR
C1orf43_pro1	AGTGGGTGGAGAATGCAGAC	ChIP-qPCR
C1orf43_pro2	GAGATTACCCCACCCCATTC	ChIP-qPCR
ZNF268_k9m3_F	AATGCATTTCCACACTGCAA	ChIP-qPCR
ZNF268_k9m3_R	AAAGAGGTTGCTGCCAAGAC	ChIP-qPCR
ZNF544_k9m3_F	GCCCTATGAGTGCAACCTGT	ChIP-qPCR
ZNF544_k9m3_R	CTCCAGTGTGAATTCGCTGA	ChIP-qPCR
ORF43-Fw	ctaccgtgaccacccagtct	RT-qPCR
ORF43-Rv	ctgcttctcaatgccatcaa	RT-qPCR
ORF50LytCyRt Fw	GAGAATACTGTCCAGGCAGCCAC	RT-qPCR
ORF50LytCyRt Rv	AGTTGGGCCTTCAGTTCGTCC	RT-qPCR
ORF59LytCyRt Fw	TTCGTTGGAGTGCCAAATCAGC	RT-qPCR
ORF59LytCyRt Rv	CGGGTTAGCCTGGAGTCCTTAATC	RT-qPCR
ORF63in_Fw	cccccataaacactttgcag	RT-qPCR
ORF63in_Rv	ttgtgtgttcggtcctgtgt	RT-qPCR
ORF73-Fw	aagtccgtatgggtcattgc	RT-qPCR, Episome quantification
ORF73-Rv	ggatggaagacgagatccaa	RT-qPCR, Episome quantification
ORF 50 Fw	TACCGGCGACTCATTAAG	Episome quantification
ORF 50 Rv	TTGCGGAGTAAGGTTGAC	Episome quantification
RPLP0_RT_F	TTCATTGTGGGAGCAGAC	RT-qPCR
RPLP0_RT_R	CAGCAGTTTCTCCAGAGC	RT-qPCR
PGK1 fwd	GCTCAACAACATGGAGATTGGCAC	RT-qPCR
PGK1 rev	CAGGCAAGGTAATCTTCACACC	RT-qPCR
GAPDH_CTCF_F	CGACCACTTTGTCAAGCTCA	Episome quantification
GAPDH_CTCF_R	GCCAGACCCTGCACTTTTTA	Episome quantification
HOXC13_K27_F	GAGCCCGAGATTCACTCAAC	Episome quantification
HOXC13_K27_R	TTATGCCCAGTTTTGGGGTA	Episome quantification
GPI_pro1	CCTGCATCTACGGTCTGTGA	Episome quantification
GPI_pro2	GTGGTGGTGTCTGTCACCTG	Episome quantification

### Sheet: Antibodies
Antibody	Source, type	Cat. number	Manufacturer	Application
Anti-β-Actin	Mouse, mAb	sc-47778	Santa Cruz	Western blot
Anti-SUZ12	Rabbit, mAb	# 3737S	Cell Signaling Technology (CST)	Western blot
Anti-RING1A	Rabbit, pAb	#A303-552A	Bethyl	Western blot
Anti-H3	Rabbit, pAb	ab1791	abcam	Western blot/ChiP
Anti-H3K27me3	Rabbit, mAb	#9733	CST	Western blot/ChIP/IF
Anti-H3K27ac	Rabbit, pAb	ab4729	abcam	ChIP
Anti-H2AK119UB	Rabbit, mAb	#8240	CST	Western blot/ChIP
Anti-H3K9me3	Rabbit, pAb	39161	Active Motif	ChIP
Anti-ORF59	Mouse, mAB	13-211-100	Advanced Biotechnologies	IF
Anti-LANA Bleed #7	Rabbit, pAB	-	AG Grundhoff	IF
Anti-RING1B	Rabbit, pAB	#A302-869A	Bethyl	Western blot
Anti-HHV8-ORF50-ct (kRTA) Animal 1, Day 120	Rabbit, pAB	-	Group Grundhoff	WB/IF
Anti-FAM208A (TASOR)	Rabbit, pAB	HPA006735	Atlas Antibodies	WB
